# Hotspot of *de novo* telomere addition stabilizes linear amplicons in yeast grown in sulfate-limiting conditions

**DOI:** 10.1101/2022.06.12.495855

**Authors:** Remington E. Hoerr, Alex Eng, Celia Payen, Sara C. Di Rienzi, M. K. Raghuraman, Maitreya J. Dunham, Bonita J. Brewer, Katherine L. Friedman

## Abstract

Evolution is driven by the accumulation of competing mutations that influence survival. A broad form of genetic variation is the amplification or deletion of DNA (≥50 bp) referred to as copy number variation. In humans, copy number variation may be inconsequential, contribute to minor phenotypic differences, or cause conditions such as birth defects, neurodevelopmental disorders, and cancers. To identify mechanisms that drive copy number variation, we monitored the experimental evolution of *Saccharomyces cerevisiae* populations grown under sulfate-limiting conditions. Cells with increased copy number of the gene *SUL1*, which encodes a primary sulfate transporter, exhibit a fitness advantage. Previously, we reported interstitial inverted triplications of *SUL1* as the dominant rearrangement in a haploid population. Here, in a diploid population, we find instead that small linear fragments containing *SUL1* form and are sustained over several generations. Many of the linear fragments are stabilized by *de novo* telomere addition within a telomere-like sequence near *SUL1* (within the *SNF5* gene). Using an assay that monitors telomerase action following an induced chromosome break, we show that this region acts as a hotspot of *de novo* telomere addition and that required sequences map to a region of <250 base pairs. Consistent with previous work showing that association of the telomere-binding protein Cdc13 with internal sequences stimulates telomerase recruitment, mutation of a four-nucleotide motif predicted to associate with Cdc13 abolishes *de novo* telomere addition. Our study suggests that internal telomere-like sequences that stimulate *de novo* telomere addition can contribute to adaptation by promoting genomic plasticity.
