## Supplemental File S1 for "Hotspot of *de novo* telomere addition stabilizes linear amplicons in yeast grown in sulfate-limiting conditions"

### Sheet: Strains
Strain	Genotype	Source	Citation
YKF1310	CL11-7: MATa::ΔHOcs::hisG hmlaΔ::hisG HMRa-stk ura3Δ851 trp1Δ63 leu2Δ::KANR ade3::GAL10::HO	(1)	1 Lydeard JR, Lipkin-Moore Z, Jain S, Eapen VV, Haber JE. 2010. Sgs1 and Exo1 redundantly inhibit break-induced replication and de novo telomere additiona t broken chromosome ends. PLoS Genet 6:e1000973.
YKF1975	YKF1310 hmra-stk∆::NATR pau11::URA3 adh4, 15828-16027::HOcs::HPHR (chrVII HO integration coordinates)	(2)	2 Ngo K, Epum EA, Friedman KL. Emerging non-canonical roles for the Rad51-Rad52 interaction in response to double-strand breaks in yeast. Curr Genet. 2020;66(5):917-926. doi:10.1007/s00294-020-01081-z
YKF2020	YKF1975 718 SNF5 SiRTA chrVII, rad52::TRP1 (Fig. 3, 4)	This study
YKF2151	YKF1975 456 SNF5 SiRTA chrVII, rad52::TRP1 (Fig. 3)	This study
YKF2223	YKF1975 226 SNF5 SiRTA chrVII, rad52::TRP1 (Fig. 3)	This study
YKF2224	YKF1975 175 SNF5 SiRTA chrVII, rad52::TRP1 (Fig. 3)	This study
YKF2233	YKF1975 Mut 1 SNF5 SiRTA chrVII, rad52::TRP1 (Fig. 4A)	This study
YKF2234	YKF1975 Mut 2 SNF5 SiRTA chrVII, rad52::TRP1 (Fig. 4A)	This study
YKF2235	YKF1975 Mut 1&2 SNF5 SiRTA chrVII, rad52::TRP1 (Fig. 4A)	This study
YKF 2340	YKF1975 175 bp SNF5 SiRTA + 2xUAS chrVII, rad52::LEU2 (Fig. 4C)	This study
YKF 2352	YKF1975 175 bp SNF5 SiRTA chrVII, rad52::LEU2 (Fig. 4C)	This study

### Sheet: Primers
Primer name	Sequence 5'-3'	Purpose of primer
SNF5for	TTTCTTTGGAAAACGTTGAAAATGAGGTTCTATGATCTACgaggaacttgctgagattgc	Used to amplify the 715 bp SNF5 fragment plus 40 bp chrVII homology
SNF5rev	AGTTAATCAACGTTCCAGTACCAAATTTATTCTATGTTCTctcacaccacaacaattgcag	Reverse primer used to amplify all SNF5 fragments plus 40 bp chrVII homology
c7big Stimdel w space	TTTCTTTGGAAAACGTTGAAAATGAGGTTCTATGATCTACaaccagcaattgcctctgct	Used to amplify the 456 bp SNF5 fragment plus 40 bp chrVII homology
c7new Stimdel	TTTCTTTGGAAAACGTTGAAAATGAGGTTCTATGATCTACcttgaccaatttggggatgt	Used to amplify the 226 bp SNF5 fragment plus 40 bp chrVII homology
SNF5 175 For	TTTCTTTGGAAAACGTTGAAAATGAGGTTCTATGATCTACTAGAAGTCGCTGATTGATTAGC	Used to amplify the 175 bp SNF5 fragment plus 40 bp chrVII homology
downstream ac strand SNF5 GxGT mutation	ATCAGCGACTTCTTGGGCTCCTCCTCCTCC	Used with SNF5rev to make mut2 stitch fragment
downstream gt strand SNF5 GxGT mutation	GGAGGAGGAGGAGCCCAAGAAGTCGCTGAT	Used with SNF5for to make mut2 stitch fragment
upstream ac strand SNF5 GxGT mutation	CTCCTCCAGCACCTGTGAACTTACATCCCCA	Used with SNF5rev to make mut1 stitch fragment
upstream gt strand SNF5 GxGT mutation	TGGGGATGTAAGTTCACAGGTGCTGGAGGAG	Used with SNF5for to make mut1 stitch fragment
CHECKCHR7GUIDE1F	CCGATGTACTTTAGTCATATCG	Used to amplify insertion on chrVII to check sequence
CHECKCHR7GUIDE1R	CTAATCTACTATGAAAGTTCCTAATT	Used to amplify insertion on chrVII to check sequence
CHR7LEGFOR	TCTAATTCTTCCCTCACGTTATGCT	Positive control for multiplex PCR to amplify BRR6
CHR7LEGREV	CGTTAAGTCAACACCTGCTAA	Positive control for multiplex PCR to amplify BRR6
CHR7ENDFOR	GTTCCTTCAAAACCTTCAAACCAGC	Negative control for multiplex PCR to check for loss of the end of chrVII
CHRENDREV	CTGGTTTATTAAAGACTGGAGTCAAACG	Negative control for multiplex PCR to check for loss of the end of chrVII
chr7PreSiRTA5testfor	CGGAAAGCTATATGATATAAACTAGCC	Used with chr7PreSiRTA5testrev to amplify centromere proximal to SiRTA or used with chr7PostSiRTA5testrev to amplify across the SiRTA
chr7PreSiRTA5testrev	GCTCGTAGACATAGGTTAAGATCA	Used with chr7PreSiRTA5testfor to amplify centromere proximal to SiRTA to check for loss of sequence centromere proximal to SiRTA
chr7PostSiRTA5testrev	CTTCTATAACTAAACCATAATAATG	Used with chr7PreSiRTA5testfor to amplify across the SiRTA to check for loss of sequence telomere proximal to SiRTA
TelomereRev	CCCACACACCACACCCACA	Used with checkchr7guide1F to amplify telomere additions within SiRTA
SNF5 stim UAS	TCGGAGATCTCTGCGCCGACACTCGGAGATCTCTGCGCCGACACTAGAAGTCGCTGATTGATTAGC	Used with SNF5rev to add 2xUAS to the 175 bp fragment
UAS ch7	TTTCTTTGGAAAACGTTGAAAATGAGGTTCTATGATCTACTCGGAGATCTCTGCGCCGACACTCGGAGATCTCTGCGCCGACAC	Used with SNF5rev to add 40 bp chVII homology to the 175+2xUAS PCR product
