## Supplemental File S2 for "Hotspot of *de novo* telomere addition stabilizes linear amplicons in yeast grown in sulfate-limiting conditions"

### Sheet: Raw values for Fig 3 and 4
Figure	strain	plasmid	trial	% growth on gal	% growth on 5FOA	# tel add	% tel addition out of 30
3B	718 bp	N/A	2	0.031	42	7	23.3333
	718 bp	N/A	3	0.033	47	10	33.3333
	718 bp	N/A	4	0.013	36	10	33.3333
	718 bp	N/A	5	0.018	47	10	33.3333
			avg	0.0155	41.5	9.25	30.8333
3B	456 bp	N/A	1	0.017	42	13	43.3333
	456 bp	N/A	2	0.02	31	5	16.6667
	456 bp	N/A	3	0.015	44	12	40
			avg	0.0173333	39	10	33.3333
3B	226 bp	N/A	1	0.02	37	7	23.3333
	226 bp	N/A	2	0.015	40	6	20
	226 bp	N/A	3	0.016	50	15	50
			avg	0.017	42.3333	9.33333	31.1111
3B	175 bp	N/A	1	0.015	52	0	0
	175 bp	N/A	2	0.014	39	0	0
	175 bp	N/A	3	0.016	37	0	0
			avg	0.015	42.6667	0	0
4B	mut 1	N/A	1	0.09	32	0	0
	mut 1	N/A	2	0.014	45	1	3.33333
	mut 1	N/A	3	0.018	38	0	0
			avg	0.016	41.5	0.333333	1.11111
4B	mut 2	N/A	1	0.07	43	1	3.33333
	mut 2	N/A	2	0.01	37	2	6.66667
	mut 2	N/A	3	0.03	31	3	10
			avg	0.02	34	2	6.66667
4B	mut 1&2	N/A	1	0.02	40	1	3.33333
	mut 1&2	N/A	2	0.02	32	0	0
	mut 1&2	N/A	3	0.015	43	0	0
			avg	0.0175	37.5	0.333333	1.11111
4C	175bp + 2XUAS	PRS414	1	0.05	19.5	0	0
	175bp + 2XUAS	PRS414	2	0.05	7.33333	0	0
	175bp + 2XUAS	PRS414	3	0.03	14.2857	0	0
			avg	0.04	10.8095	0	0
4C	175bp + 2XUAS	GBD	1	0.036	4.66667	0	0
	175bp + 2XUAS	GBD	2	0.034	0.666667	2	6.66667
	175bp + 2XUAS	GBD	3	0.01	0.0933333	1	3.33333
			avg	0.022	0.38	1	3.33333
4C	175bp + 2XUAS	GBD-CDC13	1	0.088	18.1818	5	16.6667
	175bp + 2XUAS	GBD-CDC13	2	0.1	10.5263	7	23.3333
	175bp + 2XUAS	GBD-CDC13	3	0.04	19.2	10	33.3333
			avg	0.07	14.8632	7.33333	24.4444
4C	175 bp	GBD-CDC13	1	0.036	0.12	1	3.33333
	175 bp	GBD-CDC13	2	0.007	0.126667	1	3.33333
	175 bp	GBD-CDC13	3	0.033	0.0666667	0	0
			avg	0.02	0.0966667	0.666667	2.22222

### Sheet: seq junctions Fig S6
Junction of SNF5 sequence and de novo telomere sequence (red)		Reference Seq (TG-rich strand of 718 5'-3')
R1T1 85: GCAATGGGTTGAGATTGTTGCGGAGGAGGGGGTGTGTGGGTGTGGTG		GAGGAACTTGCTGAGATTGCGGTATTTGTCCTTGCTGCTGCTGCTGCTGCTGCTGCTGTTGTTGTTGTTGTTGCTGTTGTTGTTGCTGCTGCTGTTGCTGTTGCTGTTGCTGCTGTTGCTGTTGTTGTTGTTGTTGTTGCTGATGCTGCTGCTGCTGTTGTTGTTGCTTTTGTTGCTGCTGTTGTATTTGCACATGATGCCTAAACTGTTGTTGCTGTTGTCGCTGTATTTGGTTTCTAAGTTGCTGCTGCTGTTGCTGCTGAACCAGCAATTGCCTCTGCTGTTCTAGCTGAGTTTGTGCCGTTTGCTGTCCCTTTTGCTGCTCAATTTGGCGTTGCACTTGTTGTTGTGCAACAGTAATTGCATTCACAACCTGTGGATTATTTTTTGCTATGGCCT…
R1T1 96: TGCTGTTGCTGTTGCTGTTGCTGCTGTTGCTGTTGTTGTTGTTGTGGGTGTGGTGTGTGGGAGTGGGG
R1T2 4: GGATGTAAGTTGTGTGGTGCTGGAGGAGGAGGAGGGGTGTGGT		Chromosome II coordinates: 779784-780501
R1T2 43: GATTGATTAGCAATGGGTTGAGATTGTTGCGGAGGAGGGGGTGGGTGTGTGTGTGTGGGTG
R1T2 52: TGTGTGGTGCTGGAGGAGGAGGTGTGTGGGTGTGGTGTGTGGG
R1T2 58: AGTTTGTTGTTGTTGTTGTTGTTGTTGTTGTGGGTGTGGTGTGGG
R1T2 75: TGATTAGCAATGGGTTGAGATTGTTGCGGAGGAGGGTGTGGGTGTGG
R1T2 76: AGTTGTGTGGTGCTGGAGGAGGAGGAGGGGTAGAAGTCGCTGATTGATTAGCAATGGGTGTGGGTG
R1T2 77: GGAGGAGGGGTAGAAGTCGCTGATTGATTAGCAATGGGTGTGGGTGTGGGTGTGGTGTGTGG
R1T3 4: CTGTTGGTGTCGTTGCTGAATCATCTGCAATTGTTGTGGTGTGTGGGTGTGGTGTGTGGGTG
R1T3 13: GGTGCTGGAGGAGGAGGAGGGGTAGAAGTCGCTGATTGATTAGCAATGGGTGTGGGTGTGTGGG
R1T3 43: GGAGGAGGGGTAGAAGTCGCTGATTGATTAGCAATGGGTGTGGGTGTGGGGGTGGGGG
R1T3 50: GGTGCTGGAGGAGGAGGAGGGGTAGAAGTCGCTGATTGATTAGCAATGGGTGTGGTGTGGGTGTGG
R1T3 61: GGATGTAAGTTGTGTGGTGCTGGAGGAGGAGGAGGGGTAGAAGTCGGGTGTGGGTGTGTGGGTG
R1T3 64: AGTCGCTGATTGATTAGCAATGGGTTGAGATTGTTGCGGAGGAGGGGGTGGAGTGTGTGGGTGTGG
R1T3 67: GCAATGGGTTGAGATTGTTGCGGAGGAGGGGGTGTGGTGTGTGGGTGTGGG
R1T3 78: GCTGGAGGAGGAGGAGGGGTAGAAGTCGCTGATTGATTAGCAATGGGTGTGTGTGTGGGTGTGGGG
R1T3 89: GGGTAGAAGTCGCTGATTGATTAGCAATGGGTGTGGGTGTGGTGTGTGGGTG
R1T3 98: GTGGTGCTGGAGGAGGAGGAGGGGTAGAAGTCGCTGATTGATTAGCAATGGGTGTGGTGTGTGTGGGT
R2T1 4: GATTAGCAATGGGTTGAGATTGTTGCGGAGGAGGGGGTGTGGGTGTGGTG
R2T1 7: GTTGAGATTGTTGCGGAGGAGGGGGTGGGTGTGG
R2T1 14: TGATTAGCAATGGGTTGAGATTGTTGCGGAGGAGGGGGTGTGGTGTGTGG
R2T1 36: TGGGGATGTAAGTTGTGTGGTGCTGGAGGAGGAGGGTGTGGGTGTGG
R2T1 47: AGGGGTAGAAGTCGCTGATTGATTAGCAATGGGTGTGGGTGTGGG
R2T1 55: GTTGTGTGGTGCTGGAGGAGGAGGAGGGGTAGAAGTGTGGGTGTGGTGTGTGGGTG
R2T1 59: GTTGTGTGGTGCTGGAGGAGGAGGAGGGGTAGAAGTGGGTGTGGGT
R2T1 63: TGGTGCTGGAGGAGGAGGAGGGGTAGAAGTCGCTGATTGATTAGCAATGGGTGTGGGTGTG
R2T1 84: GAGGAGGAGGGGTAGAAGTCGCTGATTGATTAGCAATGGGTTGTGGGTGTGT
R2T1 90: TGTGGTGCTGGAGGAGGAGGAGGGGTAGAAGTCGCTGATTGATTAGCAATGGGTGTGGGT
R2T2 17: GGGGATGTAAGTTGTGTGGTGCTGGAGGAGGAGGAGGGGTGTGGT
R2T2 23: TTGTTGTTGTTGTTGTTGTTGTAGACGACTCCTCAGTAACTGTTGGTGTGGTGTGGGTGTGG
R2T2 30: CTGGAGGAGGAGGAGGGGTAGAAGTCGCTGATTGATTAGCAATGGGTTGTGGTGTGTGGGTGTGG
R2T2 35: GAGGAGGAGGGGTAGAAGTCGCTGATTGATTAGCAATGGGTGTGTGGGTGTGGTGTGTGGT
R2T2 42: GTTGTTGTTGTTGTTGTTGTAGACNACTCCTCAGTAACTGTTGGTGTGGGTGTGGTGTGTGG
R2T2 44: TGACCAATTTGGGGATGTAAGTTGTGTGGTGCTGGAGGAGGAGGAGGGGTAGGGTGTGGTGTGTGTG
R2T2 58: GTAGAAGTCGCTGATTGATTAGCAATGGGTTGAGATTGTTGCGGAGGAGGGTGTGGGTGTGGGG
R2T2 71: GGAGGAGGAGGAGGGGTAGAAGTCGCTGATTGATTAGCAATGGGTGTGTGGGT
R2T2 82: TGACCAATTTGGGGATGTAAGTTGTGTGGTGCTGGAGGAGGAGGAGGGGTGTGGGT
R2T2 93: AGGGGTAGAAGTCGCTGATTGATTAGCAATGGGTTGAGATTGTTGCGGAGGAGGGTGTGTGGGT
R2T3 35: AGGAGGAGGAGGGGTAGAAGTCGCTGATTGATTAGCAATGGGTGTGTGGGTGTGGTG
R2T3 46: GGGATGTAAGTTGTGTGGTGCTGGAGGAGGAGGAGGGTGTGGGTGTG
R2T3 49: CGCTGATTGATTAGCAATGGGTTGAGATTGTTGCGGAGGAGGGGGTGTGGTGTGTGTGGGT
R2T3 64: AAGTCGCTGATTGATTAGCAATGGGTTGAGATTGTTGCGGAGGAGGGGGTGGGTGTGGTGTGTGG
R2T3 70: TGTGTGGTGCTGGAGGAGGAGGAGGGGTGTGTGTGGGTGTGGTG
R2T3 74: GGGTTGAGATTGTTGCGGAGGAGGGGGTGGAGTGTGTGGGTGTGG
R2T3 84: CTGGAGGAGGAGGAGGGGTAGAAGTCGCTGATTGATTAGCAATGGGTGTGGTGGGTGTGGGTGTGG
R2T3 86: TTTGGGGATGTAAGTTGTGTGGTGCTGGAGGAGGAGGAGGGTGTGGTGTGTGGG
R2T3 98: GGAGGAGGAGGAGGGGTAGAAGTCGCTGATTGATTAGCAATGGGTGTGTGGGTGTGG
R2T3 117: ACTTGACCAATTTGGGGATGTAAGTTGTGTGGTGCTGGAGGAGGAGGAGGGGTAGAAGTGTGGGT
R2T3 128: GCAATGGGTTGAGATTGTTGCGGAGGAGGGGGTGTGGGTGTGTGNGNGG
R2T3 132: TGTGTGGTGCTGGAGGAGGAGGAGGGGTAGAAGTCGCTGATTGATTAGCAATGGGTGTGGGTGTGG
